# TP53-dependent CRISPR-Cas9 sex bias across cancer types affects MYC, PIK3CA, and SUV39H1 mediated by factors including SOX9, FOXO4, and PRC1

**DOI:** 10.1101/2022.08.03.502574

**Authors:** Mengbiao Guo, Yuanyan Xiong

## Abstract

CRISPR-Cas9 system has emerged as the dominant technology for gene editing and has great potential for large-scale clinical applications. One major concern is its off-target issue and other potential side effects after the introduction of exogenous CRISPR-Cas9 into cells. Several previous studies investigated CRISPR-Cas9 interactions with p53 mainly in non-transformed cells, such as RPE1 (retinal pigmented epithelium cells) and H9 (embryonic stem cells [ESC]). Recently, it has been reported that Cas9 alone can activate the p53 pathway and select for p53-inactivating mutations after studying hundreds of cancer cell lines. We reanalyzed the reported data of Cas9-associated p53-inactivating mutations and observed large significant sex difference when comparing Cas9 activities in p53-wildtype and p53-mutant cell lines. To expand the impact of this finding, we further examined all protein-coding genes screening by the CRISPR-Cas9 system in a large-scale dataset from the DepMap project. We highlight the p53 status-dependent sex bias of CRISPR-Cas9 effect across cancer cell types (genes including *MYC, PIK3CA, KAT2B, KDM4E, SUV39H1, FANCB, TLR7, and APC2*) and potential mechanisms (mediated by transcriptional factors including SOX9, FOXO4, LEF1, and RYBP) underlying this phenomenon, which suggest that the p53-dependent sex bias effect may need to be considered in future clinical applications, especially in cancer, when using this genome editing system.
