## Supplementary Figures S1-S2 for "TP53-dependent CRISPR-Cas9 sex bias across cancer types affects MYC, PIK3CA, and SUV39H1 mediated by factors including SOX9, FOXO4, and PRC1"

### Sheet: Table-S1
Table S1. Genes with p53-dependent sex-biased effects in CRISPR-Cas9 screening.
Gene	p53-status	Gene-set	Chromosome	Bias	Pvalue	Tissue
PIR	wt	all	chrX	Female	1.03882e-07	cross-tissue
INTS6L	wt	all	chrX	Female	1.72578e-07	cross-tissue
MID2	mut	all	chrX	Female	3.44912e-07	cross-tissue
H2AC16	mut	all	chr6	Female	9.69837e-07	bone
ASB11	wt	all	chrX	Female	1.80827e-06	cross-tissue
POLB	wt	all	chr8	Male	1.88498e-06	blood
DGAT2L6	wt	all	chrX	Female	2.18346e-06	cross-tissue
RHD	mut	all	chr1	Male	2.54555e-06	pancreas
RTL4	wt	all	chrX	Female	2.76741e-06	cross-tissue
BEX1	wt	all	chrX	Female	2.80399e-06	cross-tissue
ECRG4	mut	all	chr2	Male	3.35287e-06	upper_aerodigestive
SYCE1L	wt	all	chr16	Female	3.66935e-06	blood
RMI1	wt	all	chr9	Female	3.74069e-06	kidney
PELI2	wt	all	chr14	Male	3.76205e-06	kidney
FANCB	wt	all	chrX	Female	3.84123e-06	kidney
NACA2	mut	all	chr17	Female	4.55787e-06	thyroid
TXLNG	wt	all	chrX	Female	4.74195e-06	cross-tissue
MAOB	wt	all	chrX	Female	5.71697e-06	cross-tissue
CCNL1	wt	all	chr3	Male	6.28919e-06	peripheral_nervous_system
STRN4	wt	all	chr19	Male	8.82512e-06	blood
MANBAL	wt	all	chr20	Female	1.03269e-05	skin
KDM4E	wt	all	chr11	Male	1.07108e-05	blood
SIT1	wt	all	chr9	Male	1.10002e-05	lung
ZNF138	wt	all	chr7	Male	1.15509e-05	central_nervous_system
SYTL5	wt	all	chrX	Female	1.28938e-05	cross-tissue
PTPA	wt	all	chr9	Male	1.30802e-05	blood
MEX3D	mut	all	chr19	Male	1.33934e-05	lymphocyte
FMO5	wt	all	chr1	Female	1.35475e-05	lung
ADGRG2	wt	all	chrX	Female	1.37566e-05	cross-tissue
CFHR3	mut	all	chr1	Male	1.39531e-05	cross-tissue
NSMCE1	wt	all	chr16	Female	1.42154e-05	kidney
SSX3	wt	all	chrX	Female	1.50297e-05	cross-tissue
FHL1	wt	all	chrX	Female	1.54117e-05	central_nervous_system
APC2	mut	all	chr19	Female	1.61683e-05	thyroid
PDZD11	wt	all	chrX	Female	1.71849e-05	cross-tissue
SAP30	wt	all	chr4	Female	1.92212e-05	kidney
DFFA	mut	PPI-p53	chr1	Male	2.05062e-05	skin
DCP1B	wt	all	chr12	Male	3.03774e-05	blood
RTL5	wt	all	chrX	Female	3.37839e-05	blood
ARHGEF6	wt	all	chrX	Female	3.38284e-05	cross-tissue
RAB39B	wt	all	chrX	Female	3.54155e-05	cross-tissue
SUV39H1	wt	PPI-p53	chrX	Female	3.54687e-05	cross-tissue
NUP153	wt	all	chr6	Female	3.63969e-05	blood
C17orf80	wt	all	chr17	Male	4.1035e-05	lung
DOHH	wt	all	chr19	Female	4.26221e-05	kidney
SYAP1	wt	all	chrX	Female	4.44658e-05	cross-tissue
NCK2	wt	all	chr2	Male	4.57747e-05	kidney
MFF	wt	all	chr2	Female	4.61498e-05	kidney
APLN	wt	all	chrX	Female	4.637e-05	cross-tissue
DUSP26	mut	PPI-p53	chr8	Male	4.76707e-05	urinary_tract
PHTF1	wt	all	chr1	Male	5.31425e-05	kidney
FAM210A	wt	all	chr18	Female	5.43606e-05	kidney
ARHGAP24	wt	all	chr4	Female	5.80519e-05	blood
ILK	wt	PPI-p53	chr11	Male	6.12563e-05	skin
SDC1	wt	all	chr2	Male	6.25338e-05	kidney
DDX55	wt	all	chr12	Female	7.25693e-05	kidney
CYP3A4	wt	all	chr7	Male	8.16995e-05	lung
SPRYD7	wt	all	chr13	Male	8.256e-05	blood
CNPY3	wt	all	chr6	Male	8.69278e-05	blood
TFDP3	wt	all	chrX	Female	9.04425e-05	lung
AKAP14	wt	all	chrX	Female	9.07251e-05	cross-tissue
JADE2	wt	all	chr5	Male	9.28147e-05	kidney
DNASE1	mut	PPI-p53	chr16	Female	9.35666e-05	upper_aerodigestive
PRKRA	mut	PPI-p53	chr2	Male	9.79128e-05	gastric
SLC6A14	mut	all	chrX	Female	9.80464e-05	cross-tissue
PSG6	wt	all	chr19	Female	0.000103525	kidney
EDA2R	wt	PPI-p53	chrX	Female	0.000103624	cross-tissue
MAGEC3	wt	all	chrX	Female	0.000104611	cross-tissue
FKBPL	wt	all	chr6	Female	0.000110485	cross-tissue
CLDN19	wt	all	chr1	Male	0.000117385	kidney
CNGA2	wt	all	chrX	Female	0.000117867	cross-tissue
KAT2B	mut	PPI-p53	chr3	Female	0.000123485	upper_aerodigestive
FEN1	mut	PPI-p53	chr11	Male	0.000129713	urinary_tract
CLCN1	wt	all	chr7	Male	0.000129784	lung
TLR7	wt	PPI-p53	chrX	Female	0.000130063	cross-tissue
NRK	wt	all	chrX	Female	0.00013079	lung
GPN2	wt	all	chr1	Male	0.000132489	blood
NEUROD4	wt	all	chr12	Female	0.00013305	lung
CNGA2	wt	all	chrX	Female	0.000133578	blood
BAZ2B	mut	PPI-p53	chr2	Male	0.000136165	upper_aerodigestive
CCDC71	wt	all	chr3	Male	0.000136306	kidney
SASH3	wt	all	chrX	Female	0.000139455	lung
SH3BGRL	wt	all	chrX	Female	0.000140166	cross-tissue
CCK	wt	all	chr3	Male	0.000143356	kidney
CXCR6	wt	all	chr3	Female	0.000143707	lung
USE1	wt	all	chr19	Female	0.000151307	kidney
NFKBIL1	wt	all	chr6	Male	0.000151538	blood
PRR32	wt	all	chrX	Female	0.000151881	lung
TMEM178B	wt	all	chr7	Male	0.000160077	lung
MOGAT3	wt	all	chr7	Male	0.000170424	kidney
AWAT2	wt	all	chrX	Female	0.000183091	cross-tissue
ZNF41	wt	all	chrX	Female	0.000185283	cross-tissue
FMR1	wt	all	chrX	Female	0.000186556	cross-tissue
TBC1D25	wt	all	chrX	Female	0.000214696	cross-tissue
MAGEA8	wt	all	chrX	Female	0.000218544	cross-tissue
MYC	wt	PPI-p53	chr8	Female	0.000223843	cross-tissue
VPS53	wt	all	chr17	Female	0.000227218	kidney
MYL3	wt	all	chr3	Male	0.000232069	kidney
PPEF1	wt	PPI-p53	chrX	Female	0.000241314	cross-tissue
PLP1	wt	all	chrX	Female	0.000243474	cross-tissue
OSTN	wt	all	chr3	Male	0.000243824	cross-tissue
UGT1A5	wt	all	chr2	Male	0.000248861	cross-tissue
AKAP4	wt	all	chrX	Female	0.000304232	cross-tissue
PIK3CA	wt	PPI-p53	chr3	Female	0.000310425	cross-tissue
CTPS2	wt	all	chrX	Female	0.000312949	cross-tissue
MID1	wt	all	chrX	Female	0.000315991	cross-tissue
CYLC1	wt	all	chrX	Female	0.00032657	cross-tissue
PSMC4	wt	PPI-p53	chr19	Male	0.000347749	cross-tissue
ART4	wt	all	chr12	Female	0.000348708	cross-tissue
PORCN	wt	all	chrX	Female	0.000352044	cross-tissue
TRPV2	wt	all	chr17	Female	0.000377659	cross-tissue
COL4A5	wt	all	chrX	Female	0.000381244	cross-tissue
IRS4	wt	all	chrX	Female	0.00039309	cross-tissue
IL13RA2	wt	all	chrX	Female	0.000393549	cross-tissue
SLC25A28	wt	all	chr10	Female	0.000399102	cross-tissue
RAP2C	wt	all	chrX	Female	0.000429014	cross-tissue
ARHGEF9	wt	all	chrX	Female	0.000520063	cross-tissue
PLPP4	wt	all	chr10	Female	0.000522651	cross-tissue
SSX1	wt	all	chrX	Female	0.000588899	cross-tissue
LHFPL1	wt	all	chrX	Female	0.000602354	cross-tissue
COL4A6	wt	all	chrX	Female	0.000626345	cross-tissue
GYG2	wt	all	chrX	Female	0.000635854	cross-tissue
CITED1	wt	all	chrX	Female	0.000640063	cross-tissue
TENM1	wt	all	chrX	Female	0.000651158	cross-tissue
GUCY2F	wt	all	chrX	Female	0.000666249	cross-tissue
AIFM1	wt	PPI-p53	chrX	Female	0.00106179	cross-tissue
FGF13	wt	PPI-p53	chrX	Female	0.00111373	cross-tissue
CAPN6	wt	PPI-p53	chrX	Female	0.00113839	cross-tissue
RANBP2	wt	PPI-p53	chr2	Male	0.00122681	cross-tissue

### Sheet: Table-S2
Table S2. Number of cell lines regarding p53 status and sex.
Cell_lineage	Female-p53WT	Male-p53WT	Female-p53MUT	Male-p53MUT	Total
bile_duct	2	3	6	9	20
blood	5	13	13	18	49
bone	6	3	5	11	25
central_nervous_system	9	9	15	33	66
colorectal	4	9	12	21	46
esophagus	0	0	8	22	30
eye	4	2	1	0	7
gastric	2	5	8	12	27
kidney	3	12	0	5	20
liver	0	4	2	16	22
lung	6	22	28	69	125
lymphocyte	5	7	8	14	34
pancreas	3	3	13	22	41
peripheral_nervous_system	5	11	4	4	24
plasma_cell	4	1	6	7	18
skin	9	23	7	13	52
soft_tissue	9	7	7	4	27
thyroid	0	1	8	4	13
upper_aerodigestive	2	6	9	34	51
urinary_tract	0	5	10	13	28
